# HNF4A maintains proximal tubule identity and limits injury-associated cell states in the adult mouse kidney

**DOI:** 10.64898/2026.09.10.750757

**Authors:** Fariba Nosrati, Zeinab Dehghani-Ghobadi, Eunah Chung, Christopher Ahn, Hee-Woong Lim, Joo-Seop Park

## Abstract

**Introduction:** HNF4A is required for proximal tubule maturation during kidney development, but its role in maintaining proximal tubule identity in the adult kidney has not been defined. Following acute kidney injury, *Hnf4a* expression is rapidly suppressed in proximal tubule cells, coinciding with loss of mature epithelial features and activation of injury-associated transcriptional programs. It remains unknown whether HNF4A loss is sufficient to drive injury-associated transcriptional changes.

**Methods:** We conditionally deleted *Hnf4a* in mature proximal tubules using *Slc34a1Cre* in mice and analyzed the consequences of *Hnf4a* loss in adult kidneys. To identify genes directly regulated by HNF4A, we performed proximal tubule-specific transcriptional profiling together with genome-wide mapping of HNF4A binding sites using CUT&RUN.

**Results:** In *Hnf4a* mutant kidneys, HNF4A protein initially persisted in proximal tubules but was progressively lost from convoluted proximal tubule cells. Loss of *Hnf4a* resulted in downregulation of proximal tubule-specific transport and metabolic genes, accompanied by reactivation of developmental and injury-associated genes. CUT&RUN analysis revealed that HNF4A directly regulates genes predominantly involved in solute transport and metabolic processes.

**Conclusions:** These findings identify HNF4A as a key regulator of proximal tubule identity and homeostasis in the adult mouse kidney. Genetic loss of *Hnf4a* in mature proximal tubules leads to loss of mature proximal tubule gene expression and activation of injury-associated transcriptional programs, implicating *Hnf4a* suppression as a potential contributor to maladaptive repair after kidney injury.

**Translational Statement:** Proximal tubule dysfunction is a major contributor to acute kidney injury and progression to chronic kidney disease. Here, we show that HNF4A is required to maintain mature proximal tubule identity in the adult kidney. Loss of HNF4A suppresses transport and metabolic programs and induces transcriptional features associated with injured, failed-repair, and immature proximal tubule states, even in the absence of exogenous kidney injury. These findings suggest that suppression of HNF4A-dependent transcriptional programs may contribute to maladaptive proximal tubule remodeling after injury and identify HNF4A-regulated pathways as potential mechanisms for preserving differentiated proximal tubule function.
