## Supplementary material for "HNF4A maintains proximal tubule identity and limits injury-associated cell states in the adult mouse kidney": Supp Table 1

### Sheet: Antibodies
	Primary Antibodies
	Targets	Suppliers	catalog #	Dilution	Host
	HNF4A	Pocono	20-115 (#16)	1:200	Rabbit
	GFP	Synaptic Systems	132004	1:500	Guinea pig
	CDH6	Sigma-Aldrich	HPA007047	1:500	Rabbit
	SATB2	Synaptic Systems	327004	1:500	Guinea pig
	FITC-Lotus Tetragonolobus Lectin (LTL)	Vector Laboratories	FL-1321	1:200
	GATA3	Abcam	ab199428	1:500	Rabbit
	SLC12A3	Sigma-Aldrich	HPA028748	1:300	Rabbit
	AQP2	Santa Cruz	SC-9882	1:200	Goat
	SLC5A2	Sigma-Aldrich	HPA041603	1:100	Rabbit
	GATM	Sigma-Aldrich	HPA026077	1:200	Rabbit
	ASS1	Proteintech	16210-1-AP	1:100	Rabbit
	PCK1	Proteintech	16754-1-AP	1:500	Rabbit
	LRP2	Santa Cruz Biotechnology	sc-515772	1:400	Mouse IgG2
	LAMA1	Sigma-Aldrich	L9393	1:10000	Rabbit
	MIOX	Sigma-Aldrich	HPA039562	1:500	Rabbit
	FBP1	Sigma-Aldrich	HPA005857	1:200	Rabbit
	SLC13A3	Proteintech	26184-1-AP	1:100	Rabbit
	VCAM1	Abcam	ab25452	1:200	Rat
	HAVCR1 (KIM-1)	R&D Systems/Bio-Techne	AF1817-SP	1:500	Goat
	CDH1	Santa Cruz Biotechnology	SC-59778	1:500	Rat IgG2a
	AKAP12	Sigma-Aldrich	HPA056230-100UL	1:500	Rabbit
	Secondary Antibodies
	Targets	Suppliers	catalog #	Dilution	Host	Conjugate
	Rabbit IgG	Invitrogen	A-31572	1:500	Donkey	Alexa Fluor 555
	Mouse IgG2	Invitrogen	A-21241	1:500	Goat	Alexa Fluor 647
	Anti-Rat IgG	Jackson ImmunoResearch	712-166-153	1:500	Donkey	Cy3
	Anti-Guinea Pig IgG	Jackson ImmunoResearch	706-605-148	1:500	Donkey	Alexa Fluor 647
	Anti-Rat IgG	Jackson ImmunoResearch	712-605-153	1:500	Donkey	Alexa Fluor 647
	Anti-Goat IgG	Jackson ImmunoResearch	705-605-147	1:500	Donkey	Alexa Fluor 647
	Rabbit IgG	Jackson ImmunoResearch	711-166-152	1:500	Donkey	Cy3
	Anti-Guinea Pig IgG	Jackson ImmunoResearch	706-545-148	1:500	Donkey	Alexa Fluor 488
	Anti-Goat IgG	Jackson ImmunoResearch	705-165-147	1:500	Donkey	Cy3
	Anti-Rat IgG	Jackson ImmunoResearch	712-545-153	1:500	Donkey	Alexa Fluor 488
