## Supplementary material for "HNF4A maintains proximal tubule identity and limits injury-associated cell states in the adult mouse kidney": Supp Table 6

### Sheet: Summary
Supplementary Table 6. Expression of immature PT-associated genes in Hnf4a mutant proximal tubules
Candidate genes were identified from the E18.5/P0 reference scRNA-seq dataset as genes that were either present only in the immature PT marker list or, when present in both immature and mature PT marker lists, showed higher average expression in immature PTs. Of 52 immature PT-associated genes, 48 were detected in bulk RNA-seq comparing control and Hnf4a mutant PTs, including 27 upregulated, 5 do…
Category	Number of genes
Immature PT-associated genes identified	52
Detected in bulk RNA-seq	48
Upregulated in Hnf4a mutant PTs	27
Downregulated in Hnf4a mutant PTs	5
Not significantly changed	16
Not detected	4
Overlap with injury-associated PT gene signatures	7

### Sheet: All Genes
Gene	Mature PT mean expression	Immature PT mean expression	Immature/mature expression ratio	Bulk RNA-seq log2 fold change (Hnf4a mutant/control)	FDR	Bulk RNA-seq classification	Injury-associated PT signature overlap
Adamts16		6.00795		5.13251	9.92463e-49	Upregulated	No
Adamts1	4.94488	8.12665	1.64345	3.31777	2.53557e-44	Upregulated	Yes
Plau	1.97774	2.00095	1.01173	2.8595	1.01145e-39	Upregulated	No
Slc39a8	1.40145	1.71323	1.22247	2.56234	6.09458e-31	Upregulated	No
Myo5b	6.02866	7.56598	1.255	1.2228	2.65397e-27	Upregulated	Yes
Ccser1	9.67729	15.6362	1.61576	2.11388	1.35654e-21	Upregulated	No
Slit3		9.68695		4.91843	5.13928e-21	Upregulated	No
Cryab		3.29368		2.11995	1.80558e-20	Upregulated	Yes
Sema3c	11.3014	13.7955	1.22069	2.47671	1.45627e-18	Upregulated	Yes
Epha7		5.91205		2.51242	1.64332e-18	Upregulated	No
Pamr1		1.00814		2.93972	8.13417e-15	Upregulated	No
Cdh6	5.38313	20.6479	3.83567	2.43182	2.07859e-11	Upregulated	Yes
Gm17750		1.08333		1.0315	1.41204e-10	Upregulated	No
Oxr1	7.54071	12.6018	1.67117	1.09182	2.46603e-10	Upregulated	No
Itga1	8.39788	8.95319	1.06613	1.42122	4.10176e-09	Upregulated	No
Dmd	4.63116	13.0164	2.81061	1.45546	1.73231e-08	Upregulated	No
Phgdh	6.22242	10.3798	1.66814	1.55892	9.03156e-07	Upregulated	No
Esr1		1.43573		2.28274	2.64385e-06	Upregulated	No
Ppp2r2b		2.23674		1.59363	3.40358e-06	Upregulated	No
Gria3	3.43761	3.8098	1.10827	1.05767	4.60652e-06	Upregulated	No
Cobl	1.64303	2.88736	1.75734	0.806825	4.67419e-06	Upregulated	No
Grid1	1.47712	4.10631	2.77994	1.13263	1.48773e-05	Upregulated	Yes
Lbp		1.2008		3.26341	2.81187e-05	Upregulated	No
Vcam1		1.18945		2.58368	4.78634e-05	Upregulated	Yes
Myof	1.29812	2.42855	1.87082	1.05349	4.89051e-05	Upregulated	No
Anxa13		1.94874		0.992524	5.41244e-05	Upregulated	No
Osr2		3.58082		0.905859	0.000364937	Upregulated	No
Nox4	2.95965	3.20118	1.08161	-3.0504	4.91502e-27	Downregulated	No
Bnc2	3.0399	3.12258	1.0272	-1.5035	5.16109e-13	Downregulated	No
Stxbp5l		1.98931		-1.8754	7.09243e-11	Downregulated	No
Cldn6	1.9634	2.08948	1.06421	-1.53423	0.000402904	Downregulated	No
Adamts6		1.93739		-1.08609	0.00117469	Downregulated	No
Ptpn13	7.52678	14.1471	1.87957	0.599949	0.0137455	Not significantly changed	No
Satb2	1.09376	3.29963	3.01679	0.566725	0.0235263	Not significantly changed	No
Hnf1aos1	2.8767	7.47234	2.59754	0.288168	0.161474	Not significantly changed	No
Il1rap	1.17733	2.21631	1.88248	0.45024	0.16778	Not significantly changed	No
Gnai1	3.92326	4.22747	1.07754	0.24294	0.286757	Not significantly changed	No
Ar	1.14615	1.58243	1.38065	0.307125	0.301223	Not significantly changed	No
Hnf4g	1.84698	1.90221	1.0299	-0.152724	0.471033	Not significantly changed	No
Zfp697	1.86111	3.36433	1.8077	0.180356	0.701704	Not significantly changed	No
Cited2	3.55237	6.53912	1.84077	0.105196	0.80039	Not significantly changed	No
Hnf1b	4.94571	6.06669	1.22666	0.112304	0.820565	Not significantly changed	No
Lgr4	7.60038	11.4853	1.51115	-0.0144002	0.961371	Not significantly changed	No
Cthrc1		1.72004		2.11221	0.00157456	Not significantly changed	No
D030045P18Rik	1.68315	3.01816	1.79316	0.852845	0.415887	Not significantly changed	No
Nkain2		2.73981		-0.548034	0.701223	Not significantly changed	No
Sema3d		2.46033		-0.354493	0.769179	Not significantly changed	No
Corin		2.00464		-0.1986	0.858239	Not significantly changed	No
AI838599		1.27627				Not detected	No
Galntl6		2.74237				Not detected	No
Rtl4		1.16817				Not detected	No
Gm37245	1.58565	2.16126	1.36302			Not detected	No
Notes: Blank values in the mature PT mean expression and immature/mature expression ratio columns indicate genes that were absent from the mature PT marker list, not zero expression. Blank bulk RNA-seq log2 fold-change and FDR values indicate genes that were not detected in the bulk RNA-seq dataset.

### Sheet: Individual Expression
Gene	JP1625 Control	JP1647 Control	JP1648 Control	JP1671 Control	JP1626 Mutant	JP1645 Mutant	JP1646 Mutant	JP1670 Mutant
Adamts16	0.2618	0.0824528	0.0700101	0.112625	4.78158	3.87198	5.12216	5.56558
Adamts1	13.01	15.9086	10.045	9.31035	104.186	115.377	107.7	172.052
Plau	190.606	144.133	285.435	175.414	1529.28	1359.78	1588.62	1446.28
Slc39a8	5.42384	3.99866	5.86548	3.78551	35.9855	27.6899	30.2979	21.5687
Myo5b	17.9447	18.2344	17.451	19.8951	43.1596	41.8363	47.3013	39.6759
Nox4	133.527	66.2851	111.464	73.7048	10.9518	7.10586	14.1403	12.1618
Ccser1	0.483567	0.445852	0.316941	0.591529	2.17273	1.77255	2.04236	1.90699
Slit3	0.0435559	0.0418064	0.0286711	0.0307488	1.57955	2.20336	1.54314	0.396357
Cryab	62.1806	79.8908	66.9277	44.9496	274.094	364.96	272.09	216.795
Sema3c	10.0841	8.95556	5.87443	9.76404	42.5601	30.0548	66.8455	60.5381
Epha7	0.679795	0.290534	0.666864	0.448746	2.75491	2.61902	3.60735	3.31562
Pamr1	1.67853	0.352995	0.766607	0.758917	7.85749	5.86426	7.99444	7.24996
Bnc2	4.34551	4.40641	4.70335	5.30498	1.25926	1.31525	2.07273	1.88045
Cdh6	3.92667	1.25865	3.43237	1.32304	14.2196	12.8738	17.023	12.8353
Stxbp5l	1.05789	1.5253	1.0384	2.11036	0.405543	0.275907	0.447262	0.390275
Gm17750	16.9385	15.1718	17.9388	17.9369	35.5984	31.218	32.9836	40.0132
Oxr1	2.4171	2.83779	3.00398	2.61748	6.90882	4.63776	6.18734	5.66096
Itga1	9.35779	5.47741	10.1155	10.1661	19.4951	23.3368	29.6305	22.8332
Dmd	0.358275	0.203447	0.280698	0.379392	0.784955	0.6493	0.934307	0.982683
Phgdh	24.7728	10.6689	22.2912	14.7381	36.7174	59.5643	74.8004	48.1699
Esr1	0.521835	0.896523	0.394018	0.869521	1.7604	1.40071	3.76405	7.52503
Ppp2r2b	2.7574	0.887467	1.8571	1.13553	4.3711	4.93716	5.89633	5.29349
Gria3	6.41373	5.37676	5.97144	6.39536	13.8175	8.24482	12.3038	16.4156
Cobl	7.84598	9.22346	9.14802	8.18661	14.835	13.7698	19.0593	12.8174
Grid1	0.868222	1.31106	1.41794	1.05905	2.59526	2.60974	3.40417	1.8164
Lbp	2.12578	0.19498	0.595654	0.0912599	10.3208	13.3116	13.1154	10.1315
Vcam1	14.9211	1.97572	8.44142	2.55432	52.3345	39.7102	68.0624	46.9038
Myof	12.4086	8.66707	15.7087	7.5208	21.4917	22.2267	27.4586	21.9435
Anxa13	9.80034	14.1614	8.14615	12.3611	24.7433	16.6405	23.5366	24.5947
Osr2	47.7466	64.8232	67.4363	34.7606	82.516	97.975	105.687	120.66
Cldn6	0.762023	1.23426	0.885653	1.15997	0.241	0.37938	0.440761	0.175702
Adamts6	1.28264	1.00869	0.72325	1.64786	0.644271	0.347135	0.555425	0.605402
Cthrc1	0.174503	0.0837469	0.0765788	0	0.294341	0.559213	0.432283	0.386263
Ptpn13	28.3239	48.2171	36.8032	30.1232	46.5194	48.233	67.7957	56.136
Satb2	2.75538	2.88622	2.89665	1.80977	4.10833	4.12275	4.41787	2.80504
Hnf1aos1	5.07334	6.33842	4.52986	5.73537	6.36024	7.09015	6.18617	6.85426
Il1rap	0.717458	0.784782	0.735245	0.718306	0.660091	0.750665	1.3563	1.29454
Gnai1	18.9913	20.8482	17.7013	19.7499	19.906	19.0254	29.694	22.896
Ar	6.15571	4.66262	3.937	4.55687	5.58669	4.04597	7.15086	7.16386
D030045P18Rik	0.383377	0.031541	0.0504724	0.081195	0.258663	0.579185	0.172024	0.0282869
Hnf4g	2.38431	2.17178	1.84443	1.9924	1.86039	1.7977	1.94002	1.90284
Nkain2	0	0.00558273	0.00297785	0.0287428	0	0.00621304	0.00761199	0
Zfp697	4.26792	6.65647	7.15459	10.5177	5.88849	5.89129	8.12044	12.6251
Sema3d	0.0333699	0.0274539	0.0292881	0	0.00938106	0.0213875	0.0249554	0.00820716
Cited2	59.7152	118.268	97.555	50.0106	85.5316	94.7122	89.3995	81.3248
Hnf1b	50.8121	156.114	63.5133	83.6037	83.7853	99.7991	107.86	92.1524
Corin	0.0680824	0.0308068	0.0605015	0.0576763	0	0.0504925	0.0744631	0.0401869
Lgr4	40.267	42.1887	51.2996	50.7465	47.0773	41.7163	38.2775	55.6766
Note: This sheet contains normalized expression values for the 48 immature PT-associated genes detected in bulk RNA-seq.
